# Biophysical trade-offs in antibody evolution are resolved by conformation-mediated epistasis

**DOI:** 10.64898/2026.03.12.711465

**Authors:** Cole R. Tharp, Claudio Catalano, Anthony Khalifeh, Sam Ghaffari-Kashani, Ruimin Huang, Gyunghoon Kang, Giovanna Scapin, Angela M. Phillips

## Abstract

Protein evolution is constrained by multidimensional biophysical factors, in which mutations that enhance one property often compromise another. Antibodies represent an extreme case: they evolve rapidly to bind diverse antigens, yet mutations that improve affinity can disrupt folding, reduce cell-surface trafficking, or promote self-reactivity, and are typically selected against during affinity maturation. Though biophysical characterization of individual antibodies suggests that such trade-offs are pervasive, their impact on antibody evolutionary trajectories remains unclear, in part because existing high-throughput biophysical methods rely on heterologous systems that are often poorly suited for human proteins. Here, we develop a high-throughput platform to quantify multiple biophysical parameters of large libraries of full-length proteins that are natively synthesized, processed, and displayed on human cells. We apply this approach to a human antibody lineage that matures to recognize divergent SARS-CoV-2 variants by measuring the surface expression, antigen affinity, and self-reactivity for all 2^13^ possible evolutionary intermediates between the unmutated and mature sequences. These measurements reveal that mutations differentially affect these biophysical properties – in some cases, improving one property at the expense of another. We leverage these data to compute the likelihood of all possible evolutionary paths, finding that very few paths can navigate these multidimensional requirements. The few accessible paths acquire mutations in a specific order that either circumvent trade-offs between biophysical properties or offset deleterious effects on one property with beneficial effects on another. By determining the structures of the ancestral and evolved antibodies, we find that these coordinated mutational effects arise from a conformational rearrangement that alleviates steric clashes and reshapes the biophysical landscape, enabling otherwise inaccessible mutational paths. Together, this work defines the multidimensional biophysical constraints and structural mechanisms that govern antibody evolution and establishes a general framework for mapping and predicting the biophysical effects of mutations in human proteins.
