## Supplementary material for "Biophysical trade-offs in antibody evolution are resolved by conformation-mediated epistasis": Supplemental_File_3.xlsx

### Sheet: Sheet1
Name	Sequence
omi32_lib-1_f1_f_a	atcgacCGTCTCcAGGAgcccactcccagg	25nm	STD
omi32_lib-1_f1_f_b	atcgacCGTCTCcAGGAgcccactccGAAgtgcagctgg	25nm	STD
omi32_lib-1_f1_r_a	atcgacCGTCTCcATGCcatagctactgaaggtgaatcc	25nm	STD
omi32_lib-1_f1_r_b	atcgacCGTCTCcATGCcataATTactgaaggtgaatccagacgctgc	25nm	STD
omi32_lib-1_f2_f_a	atcgacCGTCTCgGCATgcactgggtcc	25nm	STD
omi32_lib-1_f2_r_a	atcgacCGTCTCgAGTCtgcatagtatttattacttccatcatacc	25nm	STD
omi32_lib-1_f2_r_b	atcgacCGTCTCgAGTCtgcatagtatttattacttccatcataccaGTAaactgccacc	25nm	STD
omi32_lib-1_f2_r_c	atcgacCGTCTCgAGTCtgcatagtatttattGCCtccatcataccatataactgccac	25nm	STD
omi32_lib-1_f2_r_d	atcgacCGTCTCgAGTCtgcataAAAtttattacttccatcataccatataactgcc	25nm	STD
omi32_lib-1_f2_r_e	atcgacCGTCTCgAGTCtgcatagtatttattGCCtccatcataccaGTAaactgccacccac	25nm	STD
omi32_lib-1_f2_r_f	atcgacCGTCTCgAGTCtgcataAAAtttattacttccatcataccaGTAaactgccacccactc	25nm	STD
omi32_lib-1_f2_r_g	atcgacCGTCTCgAGTCtgcataAAAtttattGCCtccatcataccatataactgccacccac	25nm	STD
omi32_lib-1_f2_r_h	atcgacCGTCTCgAGTCtgcataAAAtttattGCCtccatcataccaGTAaactgccacccactccagc	25nm	STD
omi32_lib-1_f3_f_a	atcgacCGTCTCaGACTccgtgaagggccgattc	25nm	STD
omi32_lib-1_f3_r_a	atcgacCGTCTCcGTGTcctcggctctcagg	25nm	STD
omi32_lib-1_f3_r_b	atcgacCGTCTCcGTGTcctcCACtctcaggctgttcatttgcagatac	25nm	STD
omi32_lib-1_f4_f_a	atcgacCGTCTCgACACggctgtgtattactgtgc	25nm	STD
omi32_lib-1_f4_r_a	atcgacCGTCTCcACAGagcctgtgcagtg	25nm	STD
omi32_lib-1_f5_f_a	atcgacCGTCTCtCTGTgacagaaattgtgttgacg	25nm	STD
omi32_lib-1_f5_f_b	atcgacCGTCTCtCTGTgacaGCCattgtgttgacgcagtctcc	25nm	STD
omi32_lib-1_f5_f_c	atcgacCGTCTCtCTGTgacagaaattAGGttgacgcagtctccag	25nm	STD
omi32_lib-1_f5_f_d	atcgacCGTCTCtCTGTgacagaaattgtgATGacgcagtc	25nm	STD
omi32_lib-1_f5_f_e	atcgacCGTCTCtCTGTgacaGCCattAGGttgacgcagtctccaggcac	25nm	STD
omi32_lib-1_f5_f_f	atcgacCGTCTCtCTGTgacaGCCattgtgATGacgcagtctccagg	25nm	STD
omi32_lib-1_f5_f_g	atcgacCGTCTCtCTGTgacagaaattAGGATGacgcagtctccaggcac	25nm	STD
omi32_lib-1_f5_f_h	atcgacCGTCTCtCTGTgacaGCCattAGGATGacgcagtctccaggcacc	25nm	STD
omi32_lib-1_f5_r_a	atcgacCGTCTCcTGACtggccctgcag	25nm	STD
omi32_lib-1_f6_f_a	atcgacCGTCTCaGTCAgagtgttagtagcagctacttagc	25nm	STD
omi32_lib-1_f6_f_b	atcgacCGTCTCaGTCAgagtATCagtagcagctacttagcctggtaccagc	25nm	STD
omi32_lib-1_f6_f_c	atcgacCGTCTCaGTCAgagtgttagtagcagcTTTttagcctggtacc	25nm	STD
omi32_lib-1_f6_f_d	atcgacCGTCTCaGTCAgagtATCagtagcagcTTTttagcctggtaccagcagaaacc	25nm	STD
omi32_lib-1_f6_r_a	atcgacCGTCTCgCCGAaagtgagccttggtgag	25nm	STD
omi32_lib-1_f6_r_b	atcgacCGTCTCgCCGAaagtgagccttggtgaTGTaccatactgctg	25nm	STD
omi32_lib-1_f7_f_a	atcgacCGTCTCtTCGGcggagggaccaaggtgg	25nm	STD
omi32_lib-1_f7_f_b	atcgacCGTCTCtTCGGcggagggaccaaggtgGACatcaaacgtac	25nm	STD
omi32_lib-1_f7_r_a	atcgacCGTCTCcGCTTtcctggctgtttccgctctgc	25nm	STD
omi32_lib-1_f8_f_a	atcgacCGTCTCaAAGCgtgacagagcaggattc	25nm	STD
omi32_lib-1_f8_r_a	atcgacCGTCTCcCGGTNNNATNNNNNATNNNNNATNNNgaattcttaagttactacaggtcttcttcgg	25nm	STD
