## Supplementary material for "Biophysical trade-offs in antibody evolution are resolved by conformation-mediated epistasis": Supplemental_File_4.xlsx

### Sheet: Omi-32 BCE1 Primers
Barcode Extraction - 1st PCR Forward Primer (anneals to landing pad genomic locus)
Name				Annealing to genomic	Final sequence (5'-->3')	length
LP_genomic_Omi32F				gagaacgtatgtcgaggtaggc	gagaacgtatgtcgaggtaggc	22
Barcode Extraction - 1st PCR Reverse Primers
Name	Overhang: Transposome sequence (Nextera Read 2 seq. primer anneal)	Molecular BC	row (in-line index)	Annealing to genomic	Final sequence (5'-->3')	length
row_1_OmiI32R	gtctcgtgggctcggagatgtgtataagagacag	(N:25252525)(N)(N)(N)(N)(N)(N)(N)	TACCTGA	tgatcagttatctagatccggtgga	gtctcgtgggctcggagatgtgtataagagacag(N:25252525)(N)(N)(N)(N)(N)(N)(N)TACCTGAtgatcagttatctagatccggtgga	74
row_2_OmiI32R	gtctcgtgggctcggagatgtgtataagagacag	(N:25252525)(N)(N)(N)(N)(N)(N)(N)	AGAACCAT	tgatcagttatctagatccggtgga	gtctcgtgggctcggagatgtgtataagagacag(N:25252525)(N)(N)(N)(N)(N)(N)(N)AGAACCATtgatcagttatctagatccggtgga	75
row_3_OmiI32R	gtctcgtgggctcggagatgtgtataagagacag	(N:25252525)(N)(N)(N)(N)(N)(N)(N)	ACCGTTGAC	tgatcagttatctagatccggtgga	gtctcgtgggctcggagatgtgtataagagacag(N:25252525)(N)(N)(N)(N)(N)(N)(N)ACCGTTGACtgatcagttatctagatccggtgga	76
row_4_OmiI32R	gtctcgtgggctcggagatgtgtataagagacag	(N:25252525)(N)(N)(N)(N)(N)(N)(N)	GCAAGCTGTT	tgatcagttatctagatccggtgga	gtctcgtgggctcggagatgtgtataagagacag(N:25252525)(N)(N)(N)(N)(N)(N)(N)GCAAGCTGTTtgatcagttatctagatccggtgga	77
row_5_OmiI32R	gtctcgtgggctcggagatgtgtataagagacag	(N:25252525)(N)(N)(N)(N)(N)(N)(N)	TCGGTGGTACG	tgatcagttatctagatccggtgga	gtctcgtgggctcggagatgtgtataagagacag(N:25252525)(N)(N)(N)(N)(N)(N)(N)TCGGTGGTACGtgatcagttatctagatccggtgga	78
row_6_OmiI32R	gtctcgtgggctcggagatgtgtataagagacag	(N:25252525)(N)(N)(N)(N)(N)(N)(N)	GTTCAACCGATT	tgatcagttatctagatccggtgga	gtctcgtgggctcggagatgtgtataagagacag(N:25252525)(N)(N)(N)(N)(N)(N)(N)GTTCAACCGATTtgatcagttatctagatccggtgga	79
row_7_OmiI32R	gtctcgtgggctcggagatgtgtataagagacag	(N:25252525)(N)(N)(N)(N)(N)(N)(N)	CTGTCAG	tgatcagttatctagatccggtgga	gtctcgtgggctcggagatgtgtataagagacag(N:25252525)(N)(N)(N)(N)(N)(N)(N)CTGTCAGtgatcagttatctagatccggtgga	74
row_8_OmiI32R	gtctcgtgggctcggagatgtgtataagagacag	(N:25252525)(N)(N)(N)(N)(N)(N)(N)	CGTAAGCA	tgatcagttatctagatccggtgga	gtctcgtgggctcggagatgtgtataagagacag(N:25252525)(N)(N)(N)(N)(N)(N)(N)CGTAAGCAtgatcagttatctagatccggtgga	75
row_9_OmiI32R	gtctcgtgggctcggagatgtgtataagagacag	(N:25252525)(N)(N)(N)(N)(N)(N)(N)	TGCTACAGC	tgatcagttatctagatccggtgga	gtctcgtgggctcggagatgtgtataagagacag(N:25252525)(N)(N)(N)(N)(N)(N)(N)TGCTACAGCtgatcagttatctagatccggtgga	76
row_10_OmiI32R	gtctcgtgggctcggagatgtgtataagagacag	(N:25252525)(N)(N)(N)(N)(N)(N)(N)	AATGGATCTG	tgatcagttatctagatccggtgga	gtctcgtgggctcggagatgtgtataagagacag(N:25252525)(N)(N)(N)(N)(N)(N)(N)AATGGATCTGtgatcagttatctagatccggtgga	77
row_11_OmiI32R	gtctcgtgggctcggagatgtgtataagagacag	(N:25252525)(N)(N)(N)(N)(N)(N)(N)	GAATGTCGATC	tgatcagttatctagatccggtgga	gtctcgtgggctcggagatgtgtataagagacag(N:25252525)(N)(N)(N)(N)(N)(N)(N)GAATGTCGATCtgatcagttatctagatccggtgga	78
row_12_OmiI32R	gtctcgtgggctcggagatgtgtataagagacag	(N:25252525)(N)(N)(N)(N)(N)(N)(N)	ATCCAGTTGCAA	tgatcagttatctagatccggtgga	gtctcgtgggctcggagatgtgtataagagacag(N:25252525)(N)(N)(N)(N)(N)(N)(N)ATCCAGTTGCAAtgatcagttatctagatccggtgga	79
Barcode Extraction Primers for 2nd PCR
Barcode Extraction - 2nd PCR Forward Primers
Name	P5 adapter	illumina index (i5)	Nextera Seq 1 anneal	column (in-line index)	Annealing to genomic	Final sequence (5'-->3')	length
S501_col_1_Omi32F	aatgatacggcgaccaccgagatctacac	TAGATCGC	tcgtcggcagcgtcagatgtgtataagagacag	TTGATCG	cagaaattgatttccgaagaagacc	aatgatacggcgaccaccgagatctacacTAGATCGCtcgtcggcagcgtcagatgtgtataagagacagTTGATCGcagaaattgatttccgaagaagacc	102
S502_col_2_Omi32F	aatgatacggcgaccaccgagatctacac	CTCTCTAT	tcgtcggcagcgtcagatgtgtataagagacag	CATTCTCGAG	cagaaattgatttccgaagaagacc	aatgatacggcgaccaccgagatctacacCTCTCTATtcgtcggcagcgtcagatgtgtataagagacagCATTCTCGAGcagaaattgatttccgaagaagacc	105
S503_col_3_Omi32F	aatgatacggcgaccaccgagatctacac	TATCCTCT	tcgtcggcagcgtcagatgtgtataagagacag	CCTTAGTACTA	cagaaattgatttccgaagaagacc	aatgatacggcgaccaccgagatctacacTATCCTCTtcgtcggcagcgtcagatgtgtataagagacagCCTTAGTACTAcagaaattgatttccgaagaagacc	106
S504_col_4_Omi32F	aatgatacggcgaccaccgagatctacac	AGAGTAGA	tcgtcggcagcgtcagatgtgtataagagacag	AGTGGAATACCT	cagaaattgatttccgaagaagacc	aatgatacggcgaccaccgagatctacacAGAGTAGAtcgtcggcagcgtcagatgtgtataagagacagAGTGGAATACCTcagaaattgatttccgaagaagacc	107
S505_col_5_Omi32F	aatgatacggcgaccaccgagatctacac	GTAAGGAG	tcgtcggcagcgtcagatgtgtataagagacag	GGTATCA	cagaaattgatttccgaagaagacc	aatgatacggcgaccaccgagatctacacGTAAGGAGtcgtcggcagcgtcagatgtgtataagagacagGGTATCAcagaaattgatttccgaagaagacc	102
S506_col_6_Omi32F	aatgatacggcgaccaccgagatctacac	ACTGCATA	tcgtcggcagcgtcagatgtgtataagagacag	GATGTCCT	cagaaattgatttccgaagaagacc	aatgatacggcgaccaccgagatctacacACTGCATAtcgtcggcagcgtcagatgtgtataagagacagGATGTCCTcagaaattgatttccgaagaagacc	103
S507_col_7_Omi32F	aatgatacggcgaccaccgagatctacac	AAGGAGTA	tcgtcggcagcgtcagatgtgtataagagacag	CTCATCCAG	cagaaattgatttccgaagaagacc	aatgatacggcgaccaccgagatctacacAAGGAGTAtcgtcggcagcgtcagatgtgtataagagacagCTCATCCAGcagaaattgatttccgaagaagacc	104
S508_col_8_Omi32F	aatgatacggcgaccaccgagatctacac	CTAAGCCT	tcgtcggcagcgtcagatgtgtataagagacag	GACGGAACTC	cagaaattgatttccgaagaagacc	aatgatacggcgaccaccgagatctacacCTAAGCCTtcgtcggcagcgtcagatgtgtataagagacagGACGGAACTCcagaaattgatttccgaagaagacc	105
S509_col_9_Omi32F	aatgatacggcgaccaccgagatctacac	GGCTACTC	tcgtcggcagcgtcagatgtgtataagagacag	ATCGCAGGCAT	cagaaattgatttccgaagaagacc	aatgatacggcgaccaccgagatctacacGGCTACTCtcgtcggcagcgtcagatgtgtataagagacagATCGCAGGCATcagaaattgatttccgaagaagacc	106
S510_col_10_Omi32F	aatgatacggcgaccaccgagatctacac	CCTCAGAC	tcgtcggcagcgtcagatgtgtataagagacag	TCACGACTAGTA	cagaaattgatttccgaagaagacc	aatgatacggcgaccaccgagatctacacCCTCAGACtcgtcggcagcgtcagatgtgtataagagacagTCACGACTAGTAcagaaattgatttccgaagaagacc	107
S511_col_11_Omi32F	aatgatacggcgaccaccgagatctacac	TCCTTACG	tcgtcggcagcgtcagatgtgtataagagacag	TGACATG	cagaaattgatttccgaagaagacc	aatgatacggcgaccaccgagatctacacTCCTTACGtcgtcggcagcgtcagatgtgtataagagacagTGACATGcagaaattgatttccgaagaagacc	102
S512_col_12_Omi32F	aatgatacggcgaccaccgagatctacac	ACGCGTGG	tcgtcggcagcgtcagatgtgtataagagacag	ACGTATTC	cagaaattgatttccgaagaagacc	aatgatacggcgaccaccgagatctacacACGCGTGGtcgtcggcagcgtcagatgtgtataagagacagACGTATTCcagaaattgatttccgaagaagacc	103
Barcode Extraction - 2nd PCR Reverse Primers
Name	P7 adapter	Illumina index (i7)			Annealing to transposome	Final sequence (5'-->3')	length
N701_Omi32R	caagcagaagacggcatacgagat	TCGCCTTA			gtctcgtgggctcgg	caagcagaagacggcatacgagatTCGCCTTAgtctcgtgggctcgg	47
N702_Omi32R	caagcagaagacggcatacgagat	CTAGTACG			gtctcgtgggctcgg	caagcagaagacggcatacgagatCTAGTACGgtctcgtgggctcgg	47
N703_Omi32R	caagcagaagacggcatacgagat	TTCTGCCT			gtctcgtgggctcgg	caagcagaagacggcatacgagatTTCTGCCTgtctcgtgggctcgg	47
N704_Omi32R	caagcagaagacggcatacgagat	GCTCAGGA			gtctcgtgggctcgg	caagcagaagacggcatacgagatGCTCAGGAgtctcgtgggctcgg	47
N705_Omi32R	caagcagaagacggcatacgagat	AGGAGTCC			gtctcgtgggctcgg	caagcagaagacggcatacgagatAGGAGTCCgtctcgtgggctcgg	47
N706_Omi32R	caagcagaagacggcatacgagat	CATGCCTA			gtctcgtgggctcgg	caagcagaagacggcatacgagatCATGCCTAgtctcgtgggctcgg	47
N707_Omi32R	caagcagaagacggcatacgagat	GTAGAGAG			gtctcgtgggctcgg	caagcagaagacggcatacgagatGTAGAGAGgtctcgtgggctcgg	47
N708_Omi32R	caagcagaagacggcatacgagat	CCTCTCTG			gtctcgtgggctcgg	caagcagaagacggcatacgagatCCTCTCTGgtctcgtgggctcgg	47
N709_Omi32R	caagcagaagacggcatacgagat	AGCGTAGC			gtctcgtgggctcgg	caagcagaagacggcatacgagatAGCGTAGCgtctcgtgggctcgg	47
N710_Omi32R	caagcagaagacggcatacgagat	CAGCCTCG			gtctcgtgggctcgg	caagcagaagacggcatacgagatCAGCCTCGgtctcgtgggctcgg	47
N711_Omi32R	caagcagaagacggcatacgagat	TGCCTCTT			gtctcgtgggctcgg	caagcagaagacggcatacgagatTGCCTCTTgtctcgtgggctcgg	47
N712_Omi32R	caagcagaagacggcatacgagat	TCCTCTAC			gtctcgtgggctcgg	caagcagaagacggcatacgagatTCCTCTACgtctcgtgggctcgg	47

### Sheet: Omi-32 BCE2 Primers
							length
Barcode Extraction - 2nd PCR Forward Primers	P5/P7 adapter	illumina index (i5/i7)	Nextera Seq 1 anneal	column (in-line index)	Annealing to genomic (forward) or transposome (reverse)	Final
S501_col_1_Omi32F	aatgatacggcgaccaccgagatctacac	TAGATCGC	tcgtcggcagcgtcagatgtgtataagagacag	TTGATCG	cagaaattgatttccgaagaagacc	aatgatacggcgaccaccgagatctacacTAGATCGCtcgtcggcagcgtcagatgtgtataagagacagTTGATCGcagaaattgatttccgaagaagacc	102
S502_col_2_Omi32F	aatgatacggcgaccaccgagatctacac	CTCTCTAT	tcgtcggcagcgtcagatgtgtataagagacag	CATTCTCGAG	cagaaattgatttccgaagaagacc	aatgatacggcgaccaccgagatctacacCTCTCTATtcgtcggcagcgtcagatgtgtataagagacagCATTCTCGAGcagaaattgatttccgaagaagacc	105
S503_col_3_Omi32F	aatgatacggcgaccaccgagatctacac	TATCCTCT	tcgtcggcagcgtcagatgtgtataagagacag	CCTTAGTACTA	cagaaattgatttccgaagaagacc	aatgatacggcgaccaccgagatctacacTATCCTCTtcgtcggcagcgtcagatgtgtataagagacagCCTTAGTACTAcagaaattgatttccgaagaagacc	106
S504_col_4_Omi32F	aatgatacggcgaccaccgagatctacac	AGAGTAGA	tcgtcggcagcgtcagatgtgtataagagacag	AGTGGAATACCT	cagaaattgatttccgaagaagacc	aatgatacggcgaccaccgagatctacacAGAGTAGAtcgtcggcagcgtcagatgtgtataagagacagAGTGGAATACCTcagaaattgatttccgaagaagacc	107
S505_col_5_Omi32F	aatgatacggcgaccaccgagatctacac	GTAAGGAG	tcgtcggcagcgtcagatgtgtataagagacag	GGTATCA	cagaaattgatttccgaagaagacc	aatgatacggcgaccaccgagatctacacGTAAGGAGtcgtcggcagcgtcagatgtgtataagagacagGGTATCAcagaaattgatttccgaagaagacc	102
S506_col_6_Omi32F	aatgatacggcgaccaccgagatctacac	ACTGCATA	tcgtcggcagcgtcagatgtgtataagagacag	GATGTCCT	cagaaattgatttccgaagaagacc	aatgatacggcgaccaccgagatctacacACTGCATAtcgtcggcagcgtcagatgtgtataagagacagGATGTCCTcagaaattgatttccgaagaagacc	103
S507_col_7_Omi32F	aatgatacggcgaccaccgagatctacac	AAGGAGTA	tcgtcggcagcgtcagatgtgtataagagacag	CTCATCCAG	cagaaattgatttccgaagaagacc	aatgatacggcgaccaccgagatctacacAAGGAGTAtcgtcggcagcgtcagatgtgtataagagacagCTCATCCAGcagaaattgatttccgaagaagacc	104
S508_col_8_Omi32F	aatgatacggcgaccaccgagatctacac	CTAAGCCT	tcgtcggcagcgtcagatgtgtataagagacag	GACGGAACTC	cagaaattgatttccgaagaagacc	aatgatacggcgaccaccgagatctacacCTAAGCCTtcgtcggcagcgtcagatgtgtataagagacagGACGGAACTCcagaaattgatttccgaagaagacc	105
S509_col_9_Omi32F	aatgatacggcgaccaccgagatctacac	GGCTACTC	tcgtcggcagcgtcagatgtgtataagagacag	ATCGCAGGCAT	cagaaattgatttccgaagaagacc	aatgatacggcgaccaccgagatctacacGGCTACTCtcgtcggcagcgtcagatgtgtataagagacagATCGCAGGCATcagaaattgatttccgaagaagacc	106
S510_col_10_Omi32F	aatgatacggcgaccaccgagatctacac	CCTCAGAC	tcgtcggcagcgtcagatgtgtataagagacag	TCACGACTAGTA	cagaaattgatttccgaagaagacc	aatgatacggcgaccaccgagatctacacCCTCAGACtcgtcggcagcgtcagatgtgtataagagacagTCACGACTAGTAcagaaattgatttccgaagaagacc	107
S511_col_11_Omi32F	aatgatacggcgaccaccgagatctacac	TCCTTACG	tcgtcggcagcgtcagatgtgtataagagacag	TGACATG	cagaaattgatttccgaagaagacc	aatgatacggcgaccaccgagatctacacTCCTTACGtcgtcggcagcgtcagatgtgtataagagacagTGACATGcagaaattgatttccgaagaagacc	102
S512_col_12_Omi32F	aatgatacggcgaccaccgagatctacac	ACGCGTGG	tcgtcggcagcgtcagatgtgtataagagacag	ACGTATTC	cagaaattgatttccgaagaagacc	aatgatacggcgaccaccgagatctacacACGCGTGGtcgtcggcagcgtcagatgtgtataagagacagACGTATTCcagaaattgatttccgaagaagacc	103
Barcode Extraction - 2nd PCR Reverse Primers
N701_Omi32R	caagcagaagacggcatacgagat	TCGCCTTA			gtctcgtgggctcgg	caagcagaagacggcatacgagatTCGCCTTAgtctcgtgggctcgg	47
N702_Omi32R	caagcagaagacggcatacgagat	CTAGTACG			gtctcgtgggctcgg	caagcagaagacggcatacgagatCTAGTACGgtctcgtgggctcgg	47
N703_Omi32R	caagcagaagacggcatacgagat	TTCTGCCT			gtctcgtgggctcgg	caagcagaagacggcatacgagatTTCTGCCTgtctcgtgggctcgg	47
N704_Omi32R	caagcagaagacggcatacgagat	GCTCAGGA			gtctcgtgggctcgg	caagcagaagacggcatacgagatGCTCAGGAgtctcgtgggctcgg	47
N705_Omi32R	caagcagaagacggcatacgagat	AGGAGTCC			gtctcgtgggctcgg	caagcagaagacggcatacgagatAGGAGTCCgtctcgtgggctcgg	47
N706_Omi32R	caagcagaagacggcatacgagat	CATGCCTA			gtctcgtgggctcgg	caagcagaagacggcatacgagatCATGCCTAgtctcgtgggctcgg	47
N707_Omi32R	caagcagaagacggcatacgagat	GTAGAGAG			gtctcgtgggctcgg	caagcagaagacggcatacgagatGTAGAGAGgtctcgtgggctcgg	47
N708_Omi32R	caagcagaagacggcatacgagat	CCTCTCTG			gtctcgtgggctcgg	caagcagaagacggcatacgagatCCTCTCTGgtctcgtgggctcgg	47
N709_Omi32R	caagcagaagacggcatacgagat	AGCGTAGC			gtctcgtgggctcgg	caagcagaagacggcatacgagatAGCGTAGCgtctcgtgggctcgg	47
N710_Omi32R	caagcagaagacggcatacgagat	CAGCCTCG			gtctcgtgggctcgg	caagcagaagacggcatacgagatCAGCCTCGgtctcgtgggctcgg	47
N711_Omi32R	caagcagaagacggcatacgagat	TGCCTCTT			gtctcgtgggctcgg	caagcagaagacggcatacgagatTGCCTCTTgtctcgtgggctcgg	47
N712_Omi32R	caagcagaagacggcatacgagat	TCCTCTAC			gtctcgtgggctcgg	caagcagaagacggcatacgagatTCCTCTACgtctcgtgggctcgg	47
